# Streamflow drought limits fish production across river ecosystems

**DOI:** 10.64898/2026.05.05.723077

**Authors:** Timothy J. Cline, Andrew Lahr, Gregory T. Pederson, Justin Martin, David Schmetterling, Donovan A. Bell, Clint C. Muhlfeld

## Abstract

River flows sustain biodiversity, ecosystem function, and human well-being, yet climate change and water extraction are driving frequent and severe low-flow conditions (i.e., streamflow droughts). Here, we show that declining streamflow constrains fish production by limiting juvenile recruitment, the dominant demographic pathway regulating population dynamics. Across populations, declining flows nonlinearly reduce carrying capacity and production, with severe drought reducing production by up to 90%. Flow–production relationships vary among rivers, revealing both drought-sensitive and drought-resilient responses shaped by ecological and hydrological context. In some systems, maintaining higher flows during average years yields greater ecological benefits than equivalent drought-year interventions. These results demonstrate that streamflow drought directly limits biological production and highlight how adaptive water management can be implemented to sustain freshwater ecosystems under increasing hydroclimatic variability.
