## Supplemental Tables for "Streamflow drought limits fish production across river ecosystems"

### Sheet: Description
Supplementary Data for: Streamflow drought limits fish production across river ecosystems
	Authors: Timothy J. Cline*, Andrew Lahr, Gregory T. Pederson, Justin Martin, David Schmetterling, Donovan A. Bell, Clint C. Muhlfeld
	* Corresponding Author
	Email address: timothy.cline2@montana.edu
	TABLE	DESCRIPTION
	Table S1	DFA Loadings from individual brown trout and rainbow trout population abundance from trend analysis and log(Lambda) values for each population (Fig 1 a,b). NA’s indicate survey sections where only Brown Trout data were available.
	Table S2	Inclusion probabilities for each lag between recruitment and mean summer and winter flow. Models for populations with NA's in either lag column were done with one seasonal flow or the other due to collinearity while others were done with multivariate models. Inclusion probabilities (Zr and Zs) for quadratic flow terms.
	Table S3	Statistics for each populations top model(s) selected from inclusion probabilities (Table S2). Due to covariance between summer and winter flow metrics, some populations have separate models (labeled 'Summer' or ‘Winter’ in column 'model') while some have global models including both seasons (labeled ‘Global’ in column ‘model’). Data includes top model lag between flow and recruitment (SummerLag,…
	Table S4	Pearson’s R values from correlation analysis of mean summer and winter flow and of mean summer flow and temperature for each gauge associated with a nearby fish population. Streamflow data from U.S. Geological Survey, National Water Information System (https://waterdata.usgs.gov/nwis/)
	Table S5	Number of years of data at sites where temperature was collected and inclusion probabilities of temperature in top models for brown trout and rainbow trout populations.

### Sheet: Table S1
Population	Species	DFA Loading	ln(Lamnda)
Beaverhead.FishAndGame	Brown Trout	0.22	-0.017804
Beaverhead.Hildreth	Brown Trout	-0.07	0.00134236
BigHole.HogBack	Brown Trout	0.18	-0.0364815
BigHole.Melrose	Brown Trout	0.22	-0.00759629
Bighorn.Bighorn	Brown Trout	0.06	-0.00426315
Bighorn.MallardsLanding	Brown Trout	0.01	-0.0114094
Bitterroot.BellCrossing	Brown Trout	-0.01	0.0332415
Bitterroot.Darby	Brown Trout	0.01	0.00870003
Blackfoot.Johnsrud	Brown Trout	0.13	0.00270112
Blackfoot.ScottyBrown	Brown Trout	0.27	-0.0152574
Boulder.B2	Brown Trout	0.01	0.0246033
Madison.Norris	Brown Trout	0.28	-0.00375917
Madison.PineButte	Brown Trout	-0.12	0.00557956
Madison.Varney	Brown Trout	0.33	0.0103072
Missouri.Cascade	Brown Trout	-0.15	0.00894453
Missouri.Craig	Brown Trout	-0.11	0.0270372
RockCreek.FishAndGame	Brown Trout	0.09	-0.00716001
RockCreek.HogBack	Brown Trout	0.19	-0.0192203
Ruby.SilverSprings	Brown Trout	0.4	-0.0388447
Ruby.Vigilante	Brown Trout	0.15	-0.0191571
Shields.ConvictGrade	Brown Trout	-0.05	-0.00350125
Shields.Zimmerman	Brown Trout	0.16	-0.0223815
Smith.EagleCreek	Brown Trout	0.3	-0.0109687
Yellowstone.CorwinSprings	Brown Trout	0.21	-0.00246396
Yellowstone.MillCreek	Brown Trout	0.22	-0.00964963
Beaverhead.FishAndGame	Rainbow Trout	NA	NA
Beaverhead.Hildreth	Rainbow Trout	0.23	-0.0173421
BigHole.HogBack	Rainbow Trout	0.17	-0.00741498
BigHole.Melrose	Rainbow Trout	-0.25	-0.00363301
Bighorn.Bighorn	Rainbow Trout	-0.1	0.00842878
Bighorn.MallardsLanding	Rainbow Trout	-0.28	0.00448209
Bitterroot.BellCrossing	Rainbow Trout	-0.17	0.00478791
Bitterroot.Darby	Rainbow Trout	0.18	-0.00829154
Blackfoot.Johnsrud	Rainbow Trout	0.2	-0.0116075
Blackfoot.ScottyBrown	Rainbow Trout	0.3	0.00646782
Boulder.B2	Rainbow Trout	-0.15	0.055154
Madison.Norris	Rainbow Trout	0.18	-0.00715615
Madison.PineButte	Rainbow Trout	0.23	-0.0140706
Madison.Varney	Rainbow Trout	0.14	0.0379659
Missouri.Cascade	Rainbow Trout	-0.17	-0.00106015
Missouri.Craig	Rainbow Trout	-0.02	0.0119255
RockCreek.FishAndGame	Rainbow Trout	0.05	0.0286499
RockCreek.HogBack	Rainbow Trout	-0.2	-0.00454532
Ruby.SilverSprings	Rainbow Trout	NA	NA
Ruby.Vigilante	Rainbow Trout	NA	NA
Shields.ConvictGrade	Rainbow Trout	-0.11	0.00262551
Shields.Zimmerman	Rainbow Trout	NA	NA
Smith.EagleCreek	Rainbow Trout	0.27	-0.0113084
Yellowstone.CorwinSprings	Rainbow Trout	-0.2	0.00787675
Yellowstone.MillCreek	Rainbow Trout	-0.16	-0.00609105

### Sheet: Table S2
Population	Species	Summer Flow Recruitment lag (years)	Winter Flow Recruitment Lag (years)	Lag Inclusion Probability	Zr Summer	Zr Winter	Zs Summer	Zs Winter
Beaverhead.FishAndGame	Brown Trout	1	NA	0.301178	0.291552	NA	0.491094	NA
Beaverhead.FishAndGame	Brown Trout	2	NA	0.541067	0.264786	NA	0.50391	NA
Beaverhead.FishAndGame	Brown Trout	3	NA	0.157756	0.220482	NA	0.547091	NA
Beaverhead.FishAndGame	Brown Trout	NA	0	0.113311	NA	0.484252	NA	0.347754
Beaverhead.FishAndGame	Brown Trout	NA	1	0.86828	NA	0.457518	NA	0.346667
Beaverhead.FishAndGame	Brown Trout	NA	2	0.0184089	NA	0.310478	NA	0.395461
Beaverhead.Hildreth	Brown Trout	1	NA	0.169542	0.312869	NA	0.426796	NA
Beaverhead.Hildreth	Brown Trout	2	NA	0.490644	0.693066	NA	0.425599	NA
Beaverhead.Hildreth	Brown Trout	3	NA	0.339813	0.277133	NA	0.422833	NA
Beaverhead.Hildreth	Brown Trout	NA	0	0.825724	NA	0.259462	NA	0.454292
Beaverhead.Hildreth	Brown Trout	NA	1	0.0918933	NA	0.508706	NA	0.452167
Beaverhead.Hildreth	Brown Trout	NA	2	0.0823822	NA	0.551899	NA	0.457003
BigHole.HogBack	Brown Trout	1	0	0.0901289	0.216825	0.294837	0.449283	0.307609
BigHole.HogBack	Brown Trout	2	0	0.0870889	0.286757	0.28002	0.450064	0.323042
BigHole.HogBack	Brown Trout	3	0	0.0793511	0.293156	0.288563	0.459225	0.30839
BigHole.HogBack	Brown Trout	1	1	0.203147	0.205106	0.459044	0.446836	0.315196
BigHole.HogBack	Brown Trout	2	1	0.18988	0.27278	0.498771	0.448751	0.340566
BigHole.HogBack	Brown Trout	3	1	0.161631	0.300327	0.468282	0.452306	0.327357
BigHole.HogBack	Brown Trout	1	2	0.0647689	0.211487	0.24017	0.447677	0.322446
BigHole.HogBack	Brown Trout	2	2	0.0635733	0.302992	0.230145	0.442394	0.336969
BigHole.HogBack	Brown Trout	3	2	0.0604311	0.302273	0.243363	0.462014	0.323307
BigHole.Melrose	Brown Trout	1	0	0.0417022	0.324736	0.449217	0.243632	0.409038
BigHole.Melrose	Brown Trout	2	0	0.15424	0.304317	0.346127	0.245361	0.409636
BigHole.Melrose	Brown Trout	3	0	0.121089	0.377317	0.436337	0.245293	0.408038
BigHole.Melrose	Brown Trout	1	1	0.0349378	0.308358	0.482127	0.250223	0.4072
BigHole.Melrose	Brown Trout	2	1	0.158351	0.316624	0.465351	0.242752	0.40888
BigHole.Melrose	Brown Trout	3	1	0.104302	0.382265	0.404508	0.242756	0.40519
BigHole.Melrose	Brown Trout	1	2	0.0465289	0.27634	0.227433	0.247779	0.409304
BigHole.Melrose	Brown Trout	2	2	0.182218	0.298276	0.194956	0.246104	0.411303
BigHole.Melrose	Brown Trout	3	2	0.156631	0.399552	0.215368	0.244197	0.408348
Bighorn.Bighorn	Brown Trout	1	NA	0.711293	0.385108	NA	0.309789	NA
Bighorn.Bighorn	Brown Trout	2	NA	0.165929	0.480259	NA	0.310012	NA
Bighorn.Bighorn	Brown Trout	3	NA	0.122778	0.357502	NA	0.310262	NA
Bighorn.Bighorn	Brown Trout	NA	0	0.903907	NA	0.501684	NA	0.443768
Bighorn.Bighorn	Brown Trout	NA	1	0.0733556	NA	0.538261	NA	0.439927
Bighorn.Bighorn	Brown Trout	NA	2	0.0227378	NA	0.492963	NA	0.457389
Bighorn.MallardsLanding	Brown Trout	1	NA	0.738582	0.404114	NA	0.221728	NA
Bighorn.MallardsLanding	Brown Trout	2	NA	0.193182	0.395182	NA	0.220241	NA
Bighorn.MallardsLanding	Brown Trout	3	NA	0.0682356	0.383834	NA	0.222106	NA
Bighorn.MallardsLanding	Brown Trout	NA	0	0.625258	NA	0.775481	NA	0.659099
Bighorn.MallardsLanding	Brown Trout	NA	1	0.269524	NA	0.811751	NA	0.663358
Bighorn.MallardsLanding	Brown Trout	NA	2	0.105218	NA	0.548957	NA	0.663133
Bitterroot.BellCrossing	Brown Trout	1	0	0.0444133	0.329531	0.502952	0.47153	0.440608
Bitterroot.BellCrossing	Brown Trout	2	0	0.0635689	0.485213	0.447668	0.469272	0.489478
Bitterroot.BellCrossing	Brown Trout	3	0	0.249471	0.438866	0.504623	0.470952	0.405925
Bitterroot.BellCrossing	Brown Trout	1	1	0.0533778	0.346461	0.429975	0.474105	0.444546
Bitterroot.BellCrossing	Brown Trout	2	1	0.0516356	0.458943	0.448614	0.470821	0.462816
Bitterroot.BellCrossing	Brown Trout	3	1	0.310102	0.452869	0.405888	0.468691	0.385522
Bitterroot.BellCrossing	Brown Trout	1	2	0.0279911	0.326294	0.202445	0.448238	0.417434
Bitterroot.BellCrossing	Brown Trout	2	2	0.0336622	0.473198	0.208872	0.452601	0.4155
Bitterroot.BellCrossing	Brown Trout	3	2	0.165778	0.429678	0.19193	0.453298	0.380456
Bitterroot.Darby	Brown Trout	1	0	0.0904	0.267896	0.456834	0.452753	0.237561
Bitterroot.Darby	Brown Trout	2	0	0.0700222	0.365598	0.447033	0.419486	0.253761
Bitterroot.Darby	Brown Trout	3	0	0.140036	0.295385	0.513013	0.480513	0.263203
Bitterroot.Darby	Brown Trout	1	1	0.0763956	0.276747	0.194019	0.456397	0.228693
Bitterroot.Darby	Brown Trout	2	1	0.04652	0.337824	0.245438	0.425241	0.257762
Bitterroot.Darby	Brown Trout	3	1	0.0920978	0.268169	0.192163	0.478043	0.255284
Bitterroot.Darby	Brown Trout	1	2	0.124222	0.272343	0.380823	0.480966	0.234991
Bitterroot.Darby	Brown Trout	2	2	0.15516	0.29601	0.285182	0.427487	0.263327
Bitterroot.Darby	Brown Trout	3	2	0.205147	0.263941	0.291044	0.514732	0.269097
Blackfoot.Johnsrud	Brown Trout	1	0	0.0544756	0.272416	0.311414	0.369666	0.282206
Blackfoot.Johnsrud	Brown Trout	2	0	0.0463333	0.529688	0.358369	0.364796	0.289592
Blackfoot.Johnsrud	Brown Trout	3	0	0.0730444	0.577852	0.3554	0.374323	0.289017
Blackfoot.Johnsrud	Brown Trout	1	1	0.114898	0.246673	0.516324	0.390918	0.332083
Blackfoot.Johnsrud	Brown Trout	2	1	0.153987	0.648137	0.569111	0.374289	0.318383
Blackfoot.Johnsrud	Brown Trout	3	1	0.298004	0.47534	0.573817	0.376355	0.338086
Blackfoot.Johnsrud	Brown Trout	1	2	0.0756667	0.307724	0.385492	0.363348	0.287225
Blackfoot.Johnsrud	Brown Trout	2	2	0.0855467	0.586814	0.326008	0.356868	0.270677
Blackfoot.Johnsrud	Brown Trout	3	2	0.0980444	0.583681	0.345331	0.369084	0.297461
Blackfoot.ScottyBrown	Brown Trout	1	0	0.19596	0.24209	0.33576	0.389966	0.394888
Blackfoot.ScottyBrown	Brown Trout	2	0	0.186391	0.562282	0.372192	0.381229	0.414779
Blackfoot.ScottyBrown	Brown Trout	3	0	0.103329	0.299497	0.350768	0.371586	0.397479
Blackfoot.ScottyBrown	Brown Trout	1	1	0.0652978	0.25599	0.358903	0.373945	0.446093
Blackfoot.ScottyBrown	Brown Trout	2	1	0.121093	0.563239	0.347941	0.376936	0.437936
Blackfoot.ScottyBrown	Brown Trout	3	1	0.0904489	0.316741	0.327699	0.338607	0.410987
Blackfoot.ScottyBrown	Brown Trout	1	2	0.0739022	0.247534	0.294263	0.377015	0.465841
Blackfoot.ScottyBrown	Brown Trout	2	2	0.108413	0.57742	0.324806	0.386791	0.451236
Blackfoot.ScottyBrown	Brown Trout	3	2	0.0551644	0.298018	0.285208	0.36086	0.439816
Boulder.B2	Brown Trout	1	0	0.1766	0.514962	0.57209	0.462212	0.347804
Boulder.B2	Brown Trout	2	0	0.185911	0.292565	0.66995	0.483744	0.381592
Boulder.B2	Brown Trout	3	0	0.182129	0.297469	0.602479	0.461895	0.325435
Boulder.B2	Brown Trout	1	1	0.0952667	0.551388	0.365337	0.446839	0.315792
Boulder.B2	Brown Trout	2	1	0.0776756	0.256852	0.419694	0.44241	0.325914
Boulder.B2	Brown Trout	3	1	0.08264	0.309616	0.359686	0.443638	0.306013
Boulder.B2	Brown Trout	1	2	0.0661156	0.552971	0.348414	0.453751	0.323272
Boulder.B2	Brown Trout	2	2	0.0572844	0.25192	0.371324	0.472651	0.355962
Boulder.B2	Brown Trout	3	2	0.0763778	0.304568	0.335816	0.447891	0.317894
Madison.Norris	Brown Trout	1	NA	0.0207778	0.214759	NA	0.282567	NA
Madison.Norris	Brown Trout	2	NA	0.0326444	0.242342	NA	0.282233	NA
Madison.Norris	Brown Trout	3	NA	0.946578	0.62326	NA	0.285708	NA
Madison.Norris	Brown Trout	NA	0	0.113898	NA	0.310025	NA	0.143599
Madison.Norris	Brown Trout	NA	1	0.0975556	NA	0.143098	NA	0.144009
Madison.Norris	Brown Trout	NA	2	0.788547	NA	0.259301	NA	0.14568
Madison.PineButte	Brown Trout	1	0	0.109573	0.111747	0.259349	0.208729	0.18066
Madison.PineButte	Brown Trout	2	0	0.847587	0.237485	0.231832	0.230128	0.179799
Madison.PineButte	Brown Trout	3	0	0.0387111	0.260276	0.33651	0.213548	0.182204
Madison.PineButte	Brown Trout	1	1	0.000306667	0.130435	0.057971	0.246377	0.144928
Madison.PineButte	Brown Trout	2	1	0.00212889	0.154489	0.14405	0.23382	0.194154
Madison.PineButte	Brown Trout	3	1	0.000404444	0.263736	0.120879	0.263736	0.142857
Madison.PineButte	Brown Trout	1	2	0.000235556	0.264151	0.0566038	0.226415	0.169811
Madison.PineButte	Brown Trout	2	2	0.000684444	0.214286	0.12987	0.194805	0.214286
Madison.PineButte	Brown Trout	3	2	0.000368889	0.26506	0.120482	0.180723	0.108434
Madison.Varney	Brown Trout	1	0	0.256729	0.219895	0.295617	0.624784	0.369434
Madison.Varney	Brown Trout	2	0	0.273738	0.363446	0.252845	0.62022	0.368512
Madison.Varney	Brown Trout	3	0	0.213956	0.220752	0.262754	0.618052	0.368135
Madison.Varney	Brown Trout	1	1	0.0330178	0.324539	0.159106	0.572486	0.378517
Madison.Varney	Brown Trout	2	1	0.01996	0.249388	0.142285	0.564017	0.382988
Madison.Varney	Brown Trout	3	1	0.0202622	0.192586	0.137311	0.552533	0.38912
Madison.Varney	Brown Trout	1	2	0.0655867	0.337128	0.208647	0.552822	0.383411
Madison.Varney	Brown Trout	2	2	0.0372489	0.292686	0.278606	0.534304	0.371077
Madison.Varney	Brown Trout	3	2	0.0795022	0.219924	0.258386	0.501621	0.386125
Missouri.Cascade	Brown Trout	1	NA	0.371782	0.234582	NA	0.310026	NA
Missouri.Cascade	Brown Trout	2	NA	0.475271	0.439655	NA	0.313926	NA
Missouri.Cascade	Brown Trout	3	NA	0.152947	0.236219	NA	0.314939	NA
Missouri.Cascade	Brown Trout	NA	0	0.47192	NA	0.266674	NA	0.565943
Missouri.Cascade	Brown Trout	NA	1	0.371489	NA	0.71733	NA	0.551223
Missouri.Cascade	Brown Trout	NA	2	0.156591	NA	0.312548	NA	0.56115
Missouri.Craig	Brown Trout	1	NA	0.242622	0.179135	NA	0.470104	NA
Missouri.Craig	Brown Trout	2	NA	0.209089	0.336019	NA	0.469763	NA
Missouri.Craig	Brown Trout	3	NA	0.548289	0.318364	NA	0.46715	NA
Missouri.Craig	Brown Trout	NA	0	0.44796	NA	0.167654	NA	0.46147
Missouri.Craig	Brown Trout	NA	1	0.234449	NA	0.314098	NA	0.457053
Missouri.Craig	Brown Trout	NA	2	0.317591	NA	0.284573	NA	0.459389
RockCreek.FishAndGame	Brown Trout	1	0	0.0701956	0.358491	0.283462	0.468279	0.382234
RockCreek.FishAndGame	Brown Trout	2	0	0.20316	0.266588	0.28503	0.509659	0.391591
RockCreek.FishAndGame	Brown Trout	3	0	0.156547	0.509837	0.30199	0.468274	0.358147
RockCreek.FishAndGame	Brown Trout	1	1	0.0352	0.340783	0.443561	0.514015	0.395455
RockCreek.FishAndGame	Brown Trout	2	1	0.0369289	0.337586	0.416657	0.486822	0.384402
RockCreek.FishAndGame	Brown Trout	3	1	0.223427	0.361242	0.450598	0.51298	0.349028
RockCreek.FishAndGame	Brown Trout	1	2	0.0817689	0.402435	0.334058	0.446788	0.361507
RockCreek.FishAndGame	Brown Trout	2	2	0.073	0.308067	0.341005	0.449132	0.359756
RockCreek.FishAndGame	Brown Trout	3	2	0.119773	0.482281	0.345987	0.460314	0.34851
RockCreek.HogBack	Brown Trout	1	0	0.268902	0.362974	0.238021	0.615077	0.427698
RockCreek.HogBack	Brown Trout	2	0	0.132484	0.550203	0.250226	0.573149	0.435506
RockCreek.HogBack	Brown Trout	3	0	0.0800356	0.366837	0.245391	0.559862	0.404487
RockCreek.HogBack	Brown Trout	1	1	0.0836	0.36874	0.295268	0.605423	0.365125
RockCreek.HogBack	Brown Trout	2	1	0.143831	0.675823	0.33286	0.57206	0.414344
RockCreek.HogBack	Brown Trout	3	1	0.0307422	0.333671	0.383259	0.587104	0.361862
RockCreek.HogBack	Brown Trout	1	2	0.134707	0.350655	0.466132	0.60289	0.34696
RockCreek.HogBack	Brown Trout	2	2	0.0939244	0.548715	0.37316	0.594284	0.412577
RockCreek.HogBack	Brown Trout	3	2	0.0317733	0.37264	0.45293	0.629039	0.366485
Ruby.SilverSprings	Brown Trout	1	NA	0.0949644	0.316329	NA	0.229653	NA
Ruby.SilverSprings	Brown Trout	2	NA	0.822236	0.299119	NA	0.227661	NA
Ruby.SilverSprings	Brown Trout	3	NA	0.0828	0.267579	NA	0.235588	NA
Ruby.SilverSprings	Brown Trout	NA	0	0.420871	NA	0.295704	NA	0.604661
Ruby.SilverSprings	Brown Trout	NA	1	0.29976	NA	0.258903	NA	0.6014
Ruby.SilverSprings	Brown Trout	NA	2	0.279369	NA	0.238744	NA	0.603153
Ruby.Vigilante	Brown Trout	1	0	0.0348978	0.283495	0.410214	0.312532	0.35596
Ruby.Vigilante	Brown Trout	2	0	0.308298	0.624951	0.39193	0.326265	0.346044
Ruby.Vigilante	Brown Trout	3	0	0.0271956	0.301847	0.399248	0.319006	0.344501
Ruby.Vigilante	Brown Trout	1	1	0.00926667	0.310312	0.344844	0.321823	0.352038
Ruby.Vigilante	Brown Trout	2	1	0.41284	0.639376	0.350601	0.327445	0.347662
Ruby.Vigilante	Brown Trout	3	1	0.00905778	0.273798	0.328754	0.339549	0.355741
Ruby.Vigilante	Brown Trout	1	2	0.00785778	0.298077	0.309955	0.33371	0.346154
Ruby.Vigilante	Brown Trout	2	2	0.17952	0.576228	0.410997	0.328035	0.346999
Ruby.Vigilante	Brown Trout	3	2	0.0110667	0.293173	0.285141	0.330522	0.353012
Shields.ConvictGrade	Brown Trout	1	0	0.0695956	0.214892	0.499329	0.157673	0.317836
Shields.ConvictGrade	Brown Trout	2	0	0.07832	0.409488	0.474577	0.159403	0.31228
Shields.ConvictGrade	Brown Trout	3	0	0.0708489	0.306819	0.455367	0.159212	0.312339
Shields.ConvictGrade	Brown Trout	1	1	0.07508	0.204523	0.532173	0.160185	0.320429
Shields.ConvictGrade	Brown Trout	2	1	0.125329	0.468102	0.501223	0.162594	0.315933
Shields.ConvictGrade	Brown Trout	3	1	0.0963822	0.323573	0.555566	0.160334	0.310892
Shields.ConvictGrade	Brown Trout	1	2	0.0939422	0.207551	0.533803	0.157638	0.31433
Shields.ConvictGrade	Brown Trout	2	2	0.276182	0.397515	0.526013	0.160747	0.313754
Shields.ConvictGrade	Brown Trout	3	2	0.11432	0.3698	0.591517	0.164645	0.308258
Shields.Zimmerman	Brown Trout	1	0	0.0539467	0.247734	0.530236	0.746416	0.476108
Shields.Zimmerman	Brown Trout	2	0	0.0358933	0.211986	0.595344	0.793834	0.488856
Shields.Zimmerman	Brown Trout	3	0	0.0318578	0.314872	0.557896	0.761579	0.487444
Shields.Zimmerman	Brown Trout	1	1	0.0188844	0.217463	0.518004	0.76112	0.455166
Shields.Zimmerman	Brown Trout	2	1	0.0101778	0.264192	0.556769	0.779913	0.463319
Shields.Zimmerman	Brown Trout	3	1	0.0151689	0.286258	0.567536	0.78494	0.468796
Shields.Zimmerman	Brown Trout	1	2	0.224747	0.251661	0.438064	0.777488	0.459678
Shields.Zimmerman	Brown Trout	2	2	0.350822	0.208057	0.421473	0.781402	0.476329
Shields.Zimmerman	Brown Trout	3	2	0.258502	0.271392	0.410845	0.793614	0.464832
Smith.EagleCreek	Brown Trout	1	NA	0.410307	0.322631	NA	0.44265	NA
Smith.EagleCreek	Brown Trout	2	NA	0.2794	0.249328	NA	0.444254	NA
Smith.EagleCreek	Brown Trout	3	NA	0.310293	0.325284	NA	0.443638	NA
Smith.EagleCreek	Brown Trout	NA	0	0.419476	NA	0.348403	NA	0.358236
Smith.EagleCreek	Brown Trout	NA	1	0.30428	NA	0.292567	NA	0.357259
Smith.EagleCreek	Brown Trout	NA	2	0.276244	NA	0.306814	NA	0.364395
Yellowstone.CorwinSprings	Brown Trout	1	NA	0.0630533	0.391344	NA	0.279058	NA
Yellowstone.CorwinSprings	Brown Trout	2	NA	0.0386978	0.330424	NA	0.266452	NA
Yellowstone.CorwinSprings	Brown Trout	3	NA	0.898249	0.285667	NA	0.278176	NA
Yellowstone.CorwinSprings	Brown Trout	NA	0	0.309836	NA	0.257169	NA	0.228494
Yellowstone.CorwinSprings	Brown Trout	NA	1	0.148947	NA	0.278907	NA	0.228359
Yellowstone.CorwinSprings	Brown Trout	NA	2	0.541218	NA	0.34996	NA	0.247196
Yellowstone.MillCreek	Brown Trout	1	NA	0.660756	0.322506	NA	0.462945	NA
Yellowstone.MillCreek	Brown Trout	2	NA	0.113551	0.571451	NA	0.491409	NA
Yellowstone.MillCreek	Brown Trout	3	NA	0.225693	0.185562	NA	0.461255	NA
Yellowstone.MillCreek	Brown Trout	NA	0	0.169449	NA	0.185097	NA	0.357158
Yellowstone.MillCreek	Brown Trout	NA	1	0.250107	NA	0.357394	NA	0.348349
Yellowstone.MillCreek	Brown Trout	NA	2	0.580444	NA	0.203201	NA	0.352917
Beaverhead.Hildreth	Rainbow Trout	1	NA	0.23108	0.301983	NA	0.426846	NA
Beaverhead.Hildreth	Rainbow Trout	2	NA	0.744182	0.684743	NA	0.43088	NA
Beaverhead.Hildreth	Rainbow Trout	3	NA	0.0247378	0.187567	NA	0.470895	NA
Beaverhead.Hildreth	Rainbow Trout	NA	0	0.0436178	NA	0.313939	NA	0.663644
Beaverhead.Hildreth	Rainbow Trout	NA	1	0.374062	NA	0.388943	NA	0.667934
Beaverhead.Hildreth	Rainbow Trout	NA	2	0.58232	NA	0.292539	NA	0.688724
BigHole.HogBack	Rainbow Trout	1	0	0.112622	0.539424	0.250039	0.871981	0.635122
BigHole.HogBack	Rainbow Trout	2	0	0.12388	0.686507	0.231694	0.878772	0.63879
BigHole.HogBack	Rainbow Trout	3	0	0.0601111	0.31342	0.240739	0.875268	0.637486
BigHole.HogBack	Rainbow Trout	1	1	0.0796533	0.497043	0.278373	0.894934	0.679556
BigHole.HogBack	Rainbow Trout	2	1	0.130204	0.663401	0.243071	0.897733	0.671935
BigHole.HogBack	Rainbow Trout	3	1	0.0520889	0.316638	0.262799	0.895563	0.671672
BigHole.HogBack	Rainbow Trout	1	2	0.146502	0.425932	0.371295	0.880017	0.674635
BigHole.HogBack	Rainbow Trout	2	2	0.200716	0.69715	0.384314	0.878457	0.664091
BigHole.HogBack	Rainbow Trout	3	2	0.0942222	0.331981	0.372311	0.883396	0.665849
BigHole.JerryCreek	Rainbow Trout	1	0	0.299702	0.586315	0.343571	0.416117	0.366467
BigHole.JerryCreek	Rainbow Trout	2	0	0.0279111	0.334713	0.401115	0.426752	0.38949
BigHole.JerryCreek	Rainbow Trout	3	0	0.175724	0.49135	0.48528	0.417067	0.362638
BigHole.JerryCreek	Rainbow Trout	1	1	0.102578	0.467244	0.440468	0.419107	0.3724
BigHole.JerryCreek	Rainbow Trout	2	1	0.0150622	0.380938	0.407495	0.443199	0.388905
BigHole.JerryCreek	Rainbow Trout	3	1	0.14908	0.559759	0.358435	0.435888	0.382315
BigHole.JerryCreek	Rainbow Trout	1	2	0.136191	0.49349	0.414157	0.411644	0.368339
BigHole.JerryCreek	Rainbow Trout	2	2	0.0259467	0.377698	0.426173	0.409215	0.38061
BigHole.JerryCreek	Rainbow Trout	3	2	0.0678044	0.451626	0.415443	0.42403	0.370608
BigHole.Melrose	Rainbow Trout	1	0	0.0469467	0.364858	0.207895	0.203162	0.466818
BigHole.Melrose	Rainbow Trout	2	0	0.122027	0.368189	0.238163	0.19147	0.487398
BigHole.Melrose	Rainbow Trout	3	0	0.0649156	0.396481	0.190949	0.201629	0.457483
BigHole.Melrose	Rainbow Trout	1	1	0.0492133	0.356633	0.278335	0.2013	0.469791
BigHole.Melrose	Rainbow Trout	2	1	0.135822	0.389725	0.256839	0.188056	0.488842
BigHole.Melrose	Rainbow Trout	3	1	0.0806933	0.435999	0.257546	0.20087	0.46139
BigHole.Melrose	Rainbow Trout	1	2	0.0800267	0.313451	0.381539	0.202044	0.483228
BigHole.Melrose	Rainbow Trout	2	2	0.286853	0.343916	0.480152	0.191596	0.520312
BigHole.Melrose	Rainbow Trout	3	2	0.133502	0.470238	0.373693	0.199481	0.475731
Bighorn.Bighorn	Rainbow Trout	1	NA	0.198156	0.424829	NA	0.362521	NA
Bighorn.Bighorn	Rainbow Trout	2	NA	0.350196	0.433155	NA	0.355408	NA
Bighorn.Bighorn	Rainbow Trout	3	NA	0.451649	0.27823	NA	0.360378	NA
Bighorn.Bighorn	Rainbow Trout	NA	0	0.151138	NA	0.495618	NA	0.370405
Bighorn.Bighorn	Rainbow Trout	NA	1	0.0729289	NA	0.457615	NA	0.381437
Bighorn.Bighorn	Rainbow Trout	NA	2	0.775933	NA	0.478919	NA	0.378979
Bighorn.MallardsLanding	Rainbow Trout	1	NA	0.955093	0.263602	NA	0.344502	NA
Bighorn.MallardsLanding	Rainbow Trout	2	NA	0.0232044	0.253591	NA	0.351657	NA
Bighorn.MallardsLanding	Rainbow Trout	3	NA	0.0217022	0.309851	NA	0.349785	NA
Bighorn.MallardsLanding	Rainbow Trout	NA	0	0.193676	NA	0.368979	NA	0.530509
Bighorn.MallardsLanding	Rainbow Trout	NA	1	0.46912	NA	0.454781	NA	0.537735
Bighorn.MallardsLanding	Rainbow Trout	NA	2	0.337204	NA	0.344704	NA	0.533221
Bitterroot.BellCrossing	Rainbow Trout	1	0	0.199596	0.340823	0.793583	0.453473	0.711951
Bitterroot.BellCrossing	Rainbow Trout	2	0	0.33588	0.464557	0.675598	0.433448	0.67151
Bitterroot.BellCrossing	Rainbow Trout	3	0	0.186658	0.437521	0.828325	0.440354	0.703272
Bitterroot.BellCrossing	Rainbow Trout	1	1	0.0677111	0.300755	0.577552	0.459074	0.666426
Bitterroot.BellCrossing	Rainbow Trout	2	1	0.0682089	0.391021	0.579331	0.448231	0.681241
Bitterroot.BellCrossing	Rainbow Trout	3	1	0.07668	0.287138	0.583203	0.47841	0.658552
Bitterroot.BellCrossing	Rainbow Trout	1	2	0.0216756	0.303055	0.341808	0.455813	0.678081
Bitterroot.BellCrossing	Rainbow Trout	2	2	0.0218222	0.422607	0.317312	0.438086	0.736864
Bitterroot.BellCrossing	Rainbow Trout	3	2	0.0217689	0.305022	0.35831	0.464679	0.687015
Bitterroot.Darby	Rainbow Trout	1	0	0.164324	0.32045	0.405404	0.479025	0.262272
Bitterroot.Darby	Rainbow Trout	2	0	0.172116	0.287817	0.396968	0.474487	0.268295
Bitterroot.Darby	Rainbow Trout	3	0	0.178196	0.294957	0.416122	0.472739	0.264803
Bitterroot.Darby	Rainbow Trout	1	1	0.0597778	0.363271	0.253532	0.501264	0.274796
Bitterroot.Darby	Rainbow Trout	2	1	0.0519467	0.289271	0.274726	0.50231	0.279261
Bitterroot.Darby	Rainbow Trout	3	1	0.0577111	0.295033	0.269003	0.497035	0.28556
Bitterroot.Darby	Rainbow Trout	1	2	0.0820178	0.351956	0.229002	0.528937	0.264929
Bitterroot.Darby	Rainbow Trout	2	2	0.145596	0.257273	0.199365	0.495253	0.286456
Bitterroot.Darby	Rainbow Trout	3	2	0.0883156	0.2791	0.209954	0.558301	0.290272
Blackfoot.Johnsrud	Rainbow Trout	1	0	0.120507	0.279597	0.888471	0.247953	0.274692
Blackfoot.Johnsrud	Rainbow Trout	2	0	0.443253	0.232954	0.736594	0.231761	0.25012
Blackfoot.Johnsrud	Rainbow Trout	3	0	0.165307	0.556299	0.915282	0.244045	0.270877
Blackfoot.Johnsrud	Rainbow Trout	1	1	0.00324889	0.19015	0.274966	0.220246	0.26539
Blackfoot.Johnsrud	Rainbow Trout	2	1	0.1778	0.433921	0.255393	0.209224	0.233046
Blackfoot.Johnsrud	Rainbow Trout	3	1	0.00446222	0.419323	0.290837	0.206175	0.255976
Blackfoot.Johnsrud	Rainbow Trout	1	2	0.00338222	0.155059	0.262812	0.211564	0.239159
Blackfoot.Johnsrud	Rainbow Trout	2	2	0.0768756	0.39608	0.273631	0.213968	0.236399
Blackfoot.Johnsrud	Rainbow Trout	3	2	0.00516444	0.407917	0.265921	0.224613	0.254733
Blackfoot.ScottyBrown	Rainbow Trout	1	0	0.312809	0.345543	0.436461	0.318704	0.214472
Blackfoot.ScottyBrown	Rainbow Trout	2	0	0.0323156	0.491542	0.5262	0.294732	0.2096
Blackfoot.ScottyBrown	Rainbow Trout	3	0	0.02116	0.31779	0.594413	0.308549	0.205209
Blackfoot.ScottyBrown	Rainbow Trout	1	1	0.211787	0.308298	0.215395	0.295308	0.206413
Blackfoot.ScottyBrown	Rainbow Trout	2	1	0.0208178	0.437233	0.230359	0.302092	0.213279
Blackfoot.ScottyBrown	Rainbow Trout	3	1	0.0201378	0.376738	0.217612	0.297065	0.201059
Blackfoot.ScottyBrown	Rainbow Trout	1	2	0.350053	0.258538	0.627117	0.336317	0.203309
Blackfoot.ScottyBrown	Rainbow Trout	2	2	0.0177911	0.447914	0.315513	0.295279	0.235324
Blackfoot.ScottyBrown	Rainbow Trout	3	2	0.0131289	0.303656	0.30264	0.289777	0.217332
Boulder.B2	Rainbow Trout	1	0	0.180458	0.296653	0.497648	0.450385	0.456493
Boulder.B2	Rainbow Trout	2	0	0.140436	0.171878	0.548895	0.445408	0.446769
Boulder.B2	Rainbow Trout	3	0	0.1662	0.368953	0.480973	0.454793	0.446316
Boulder.B2	Rainbow Trout	1	1	0.0987822	0.259426	0.257536	0.462206	0.453298
Boulder.B2	Rainbow Trout	2	1	0.185147	0.192664	0.27697	0.466009	0.446541
Boulder.B2	Rainbow Trout	3	1	0.0767467	0.329511	0.258513	0.465949	0.44817
Boulder.B2	Rainbow Trout	1	2	0.0518222	0.305146	0.197942	0.464923	0.446141
Boulder.B2	Rainbow Trout	2	2	0.0462044	0.19671	0.19873	0.465467	0.436129
Boulder.B2	Rainbow Trout	3	2	0.0542044	0.362414	0.190062	0.464005	0.443834
Madison.Norris	Rainbow Trout	1	NA	0.12284	0.346105	NA	0.580774	NA
Madison.Norris	Rainbow Trout	2	NA	0.176138	0.495143	NA	0.56587	NA
Madison.Norris	Rainbow Trout	3	NA	0.701022	0.226064	NA	0.552558	NA
Madison.Norris	Rainbow Trout	NA	0	0.0302889	NA	0.240499	NA	0.47102
Madison.Norris	Rainbow Trout	NA	1	0.0813733	NA	0.160904	NA	0.472664
Madison.Norris	Rainbow Trout	NA	2	0.888338	NA	0.313384	NA	0.478016
Madison.PineButte	Rainbow Trout	1	0	0.186987	0.34334	0.296539	0.399102	0.257511
Madison.PineButte	Rainbow Trout	2	0	0.459973	0.240497	0.341073	0.390728	0.251551
Madison.PineButte	Rainbow Trout	3	0	0.19792	0.186001	0.294642	0.413321	0.261699
Madison.PineButte	Rainbow Trout	1	1	0.0512533	0.396982	0.27983	0.397156	0.280437
Madison.PineButte	Rainbow Trout	2	1	0.0435733	0.152999	0.280396	0.385455	0.288862
Madison.PineButte	Rainbow Trout	3	1	0.0434044	0.192914	0.278005	0.401905	0.291419
Madison.PineButte	Rainbow Trout	1	2	0.00484444	0.421101	0.166972	0.43578	0.297248
Madison.PineButte	Rainbow Trout	2	2	0.00823111	0.168467	0.164687	0.412527	0.292657
Madison.PineButte	Rainbow Trout	3	2	0.00381333	0.16317	0.167832	0.447552	0.33683
Madison.Varney	Rainbow Trout	1	0	0.264893	0.904951	0.358903	0.21357	0.342461
Madison.Varney	Rainbow Trout	2	0	0.00912	0.262183	0.616472	0.253899	0.328947
Madison.Varney	Rainbow Trout	3	0	0.0132711	0.399196	0.620563	0.247153	0.326859
Madison.Varney	Rainbow Trout	1	1	0.499369	0.940031	0.266105	0.217394	0.331592
Madison.Varney	Rainbow Trout	2	1	0.0176044	0.327695	0.530169	0.234789	0.345115
Madison.Varney	Rainbow Trout	3	1	0.0179956	0.36898	0.523092	0.268461	0.340084
Madison.Varney	Rainbow Trout	1	2	0.160071	0.852815	0.370391	0.223151	0.342709
Madison.Varney	Rainbow Trout	2	2	0.00737778	0.269277	0.354217	0.226506	0.328916
Madison.Varney	Rainbow Trout	3	2	0.0102978	0.423824	0.286577	0.248166	0.304273
Missouri.Cascade	Rainbow Trout	1	NA	0.535142	0.15073	NA	0.459359	NA
Missouri.Cascade	Rainbow Trout	2	NA	0.246338	0.147674	NA	0.480731	NA
Missouri.Cascade	Rainbow Trout	3	NA	0.21852	0.126691	NA	0.474302	NA
Missouri.Cascade	Rainbow Trout	NA	0	0.734151	NA	0.239061	NA	0.347019
Missouri.Cascade	Rainbow Trout	NA	1	0.135942	NA	0.191846	NA	0.353614
Missouri.Cascade	Rainbow Trout	NA	2	0.129907	NA	0.162168	NA	0.355606
Missouri.Craig	Rainbow Trout	1	NA	0.547436	0.385239	NA	0.55586	NA
Missouri.Craig	Rainbow Trout	2	NA	0.312276	0.233683	NA	0.530571	NA
Missouri.Craig	Rainbow Trout	3	NA	0.140289	0.248725	NA	0.535625	NA
Missouri.Craig	Rainbow Trout	NA	0	0.640631	NA	0.284192	NA	0.330258
Missouri.Craig	Rainbow Trout	NA	1	0.254813	NA	0.297577	NA	0.327298
Missouri.Craig	Rainbow Trout	NA	2	0.104556	NA	0.190053	NA	0.324378
RockCreek.FishAndGame	Rainbow Trout	1	0	0.0722133	0.293082	0.355428	0.330256	0.390571
RockCreek.FishAndGame	Rainbow Trout	2	0	0.156809	0.364889	0.318463	0.324641	0.421575
RockCreek.FishAndGame	Rainbow Trout	3	0	0.154089	0.683646	0.353995	0.331785	0.406605
RockCreek.FishAndGame	Rainbow Trout	1	1	0.0549733	0.297922	0.263562	0.331312	0.398496
RockCreek.FishAndGame	Rainbow Trout	2	1	0.0746756	0.38299	0.275681	0.311451	0.420902
RockCreek.FishAndGame	Rainbow Trout	3	1	0.176093	0.703743	0.244163	0.331037	0.416547
RockCreek.FishAndGame	Rainbow Trout	1	2	0.0647156	0.293799	0.219353	0.331296	0.39022
RockCreek.FishAndGame	Rainbow Trout	2	2	0.0781867	0.350216	0.218054	0.328331	0.413938
RockCreek.FishAndGame	Rainbow Trout	3	2	0.168244	0.711003	0.219918	0.339638	0.399604
RockCreek.HogBack	Rainbow Trout	1	0	0.1616	0.378685	0.343454	0.410314	0.442464
RockCreek.HogBack	Rainbow Trout	2	0	0.209516	0.526951	0.331452	0.401689	0.427335
RockCreek.HogBack	Rainbow Trout	3	0	0.196729	0.465322	0.353041	0.402087	0.428181
RockCreek.HogBack	Rainbow Trout	1	1	0.0559644	0.407878	0.366344	0.38858	0.434959
RockCreek.HogBack	Rainbow Trout	2	1	0.0915244	0.526053	0.346088	0.392172	0.42631
RockCreek.HogBack	Rainbow Trout	3	1	0.100538	0.516688	0.354184	0.3926	0.422926
RockCreek.HogBack	Rainbow Trout	1	2	0.0441822	0.391208	0.391812	0.395232	0.429836
RockCreek.HogBack	Rainbow Trout	2	2	0.0814667	0.571795	0.483688	0.392799	0.432515
RockCreek.HogBack	Rainbow Trout	3	2	0.05848	0.470208	0.384405	0.390409	0.432361
Shields.ConvictGrade	Rainbow Trout	1	0	0.0894889	0.569009	0.423789	0.359424	0.350335
Shields.ConvictGrade	Rainbow Trout	2	0	0.0364533	0.331261	0.422458	0.351622	0.346135
Shields.ConvictGrade	Rainbow Trout	3	0	0.0920978	0.357977	0.403967	0.350883	0.336551
Shields.ConvictGrade	Rainbow Trout	1	1	0.16148	0.544491	0.442628	0.341288	0.352104
Shields.ConvictGrade	Rainbow Trout	2	1	0.165836	0.305229	0.515156	0.337738	0.342615
Shields.ConvictGrade	Rainbow Trout	3	1	0.23344	0.364995	0.497696	0.338283	0.332629
Shields.ConvictGrade	Rainbow Trout	1	2	0.0596311	0.557054	0.442051	0.338079	0.339346
Shields.ConvictGrade	Rainbow Trout	2	2	0.0434356	0.326409	0.412565	0.336744	0.342065
Shields.ConvictGrade	Rainbow Trout	3	2	0.118138	0.353523	0.465709	0.343742	0.333885
Smith.EagleCreek	Rainbow Trout	1	NA	0.412053	0.49355	NA	0.872336	NA
Smith.EagleCreek	Rainbow Trout	2	NA	0.447858	0.435793	NA	0.859271	NA
Smith.EagleCreek	Rainbow Trout	3	NA	0.140089	0.342195	NA	0.867164	NA
Smith.EagleCreek	Rainbow Trout	NA	0	0.0187156	NA	0.496794	NA	0.403705
Smith.EagleCreek	Rainbow Trout	NA	1	0.940636	NA	0.505167	NA	0.408107
Smith.EagleCreek	Rainbow Trout	NA	2	0.0406489	NA	0.158321	NA	0.404548
Yellowstone.CorwinSprings	Rainbow Trout	1	NA	0.0661244	0.303535	NA	0.184971	NA
Yellowstone.CorwinSprings	Rainbow Trout	2	NA	0.820342	0.297995	NA	0.183083	NA
Yellowstone.CorwinSprings	Rainbow Trout	3	NA	0.113533	0.202075	NA	0.189039	NA
Yellowstone.CorwinSprings	Rainbow Trout	NA	0	0.836831	NA	0.227127	NA	0.332944
Yellowstone.CorwinSprings	Rainbow Trout	NA	1	0.155782	NA	0.194859	NA	0.288037
Yellowstone.CorwinSprings	Rainbow Trout	NA	2	0.00738667	NA	0.326715	NA	0.277377
Yellowstone.MillCreek	Rainbow Trout	1	NA	0.175071	0.269199	NA	0.355868	NA
Yellowstone.MillCreek	Rainbow Trout	2	NA	0.120467	0.457886	NA	0.367312	NA
Yellowstone.MillCreek	Rainbow Trout	3	NA	0.704462	0.272302	NA	0.381523	NA
Yellowstone.MillCreek	Rainbow Trout	NA	0	0.755049	NA	0.419411	NA	0.279846
Yellowstone.MillCreek	Rainbow Trout	NA	1	0.0982889	NA	0.629663	NA	0.273163
Yellowstone.MillCreek	Rainbow Trout	NA	2	0.146662	NA	0.596473	NA	0.284857

### Sheet: Table S3
Species	Stream.Section	Model	SummerLag	WinterLag	VarianceReduction_Survival	VarianceReduction_Recruitment	Coef_Recruitment_SummerFlow	Coef_Recruitment_QuadraticSummerFlow	Coef_Survival_SummerFlow	Coef_Survival_QuadraticSummerFlow	Coef_Recruitment_WinterFlow	Coef_Recruitment_QuadraticWinterFlow	Coef_Survival_WinterFlow	Coef_Survival_QuadraticWinterFlow
Brown Trout	Beaverhead.FishAndGame	Summer	2	NA	0.104782	0.389531	0.29 (0.074,0.5)	NA	0.024 (-0.12,0.17)	-0.072 (-0.15,-0.018)	NA	NA	NA	NA
Brown Trout	Beaverhead.FishAndGame	Winter	NA	1	0.0631077	0.395715	NA	NA	NA	NA	0.52 (0.34,0.69)	NA	0.085 (-0.057,0.23)	NA
Brown Trout	Beaverhead.Hildreth	Summer	2	NA	0.0431914	0.16367	-0.1 (-0.24,0.034)	-0.089 (-0.16,-0.03)	0.0091 (-0.16,0.18)	NA	NA	NA	NA	NA
Brown Trout	Beaverhead.Hildreth	Winter	NA	0	0.0374835	0.149839	NA	NA	NA	NA	-0.28 (-0.41,-0.15)	NA	0.025 (-0.16,0.21)	NA
Brown Trout	BigHole.HogBack	Global	1	1	0.157763	0.172462	0.17 (0.00054,0.35)	NA	0.3 (0.079,0.52)	NA	-0.17 (-0.34,0.00097)	NA	0.049 (-0.2,0.32)	NA
Brown Trout	BigHole.Melrose	Global	2	2	0.131854	0.228196	0.27 (0.064,0.47)	NA	0.11 (-0.14,0.38)	NA	0.17 (-0.045,0.38)	NA	-0.31 (-0.55,-0.075)	NA
Brown Trout	Bighorn.Bighorn	Summer	1	NA	0.0414014	0.191514	0.49 (0.15,0.82)	NA	-0.17 (-0.64,0.3)	NA	NA	NA	NA	NA
Brown Trout	Bighorn.Bighorn	Winter	NA	0	0.0571538	0.194071	NA	NA	NA	NA	0.64 (0.33,0.95)	-0.11 (-0.3,-0.02)	-0.45 (-0.91,-0.0099)	NA
Brown Trout	Bighorn.MallardsLanding	Summer	1	NA	0.0738589	0.48207	0.33 (0.15,0.52)	NA	0.11 (-0.059,0.28)	NA	NA	NA	NA	NA
Brown Trout	Bighorn.MallardsLanding	Winter	NA	0	0.147324	0.473849	NA	NA	NA	NA	0.18 (0.0024,0.37)	-0.18 (-0.34,-0.052)	0.037 (-0.13,0.21)	-0.12 (-0.25,-0.031)
Brown Trout	Bitterroot.BellCrossing	Global	3	1	0.319757	0.895825	0.42 (0.13,0.66)	NA	0.11 (-0.3,0.58)	NA	0.067 (-0.22,0.37)	NA	-0.091 (-0.56,0.49)	NA
Brown Trout	Bitterroot.Darby	Global	3	2	0.690307	0.855628	0.24 (0.06,0.42)	NA	-0.0059 (-0.35,0.32)	-0.12 (-0.34,-0.024)	-0.13 (-0.29,0.019)	NA	-0.11 (-0.3,0.13)	NA
Brown Trout	Blackfoot.Johnsrud	Global	3	1	0.440279	0.79784	-0.24 (-0.44,-0.029)	NA	0.17 (-0.35,0.69)	NA	-0.22 (-0.49,0.0095)	-0.11 (-0.3,-0.025)	-0.22 (-0.61,0.13)	NA
Brown Trout	Blackfoot.ScottyBrown	Global	1	0	0.423185	0.692655	0.19 (0.0049,0.41)	NA	0.0071 (-0.45,0.47)	NA	-0.32 (-0.62,-0.056)	NA	-0.097 (-0.53,0.35)	NA
Brown Trout	Boulder.B2	Global	2	0	0.408864	0.850674	-0.22 (-0.44,0.017)	NA	0.057 (-0.15,0.3)	NA	-0.21 (-0.47,0.058)	-0.12 (-0.31,-0.025)	0.2 (0.031,0.37)	NA
Brown Trout	Madison.Norris	Summer	1	NA	0.0619601	0.621369	0.27 (0.15,0.38)	-0.094 (-0.18,-0.026)	0.046 (-0.053,0.14)	NA	NA	NA	NA	NA
Brown Trout	Madison.Norris	Winter	NA	0	0.0598815	0.625604	NA	NA	NA	NA	0.18 (0.064,0.29)	NA	0.01 (-0.088,0.1)	NA
Brown Trout	Madison.PineButte	Global	2	0	0.0493116	0.638745	-0.16 (-0.22,-0.089)	NA	-0.16 (-0.24,-0.078)	NA	0.19 (0.13,0.26)	NA	0.034 (-0.033,0.11)	NA
Brown Trout	Madison.Varney	Global	2	0	0.312529	0.183496	-0.031 (-0.14,0.069)	NA	0.27 (0.098,0.43)	-0.12 (-0.23,-0.031)	0.2 (0.085,0.32)	NA	-0.12 (-0.25,0.016)	NA
Brown Trout	Missouri.Cascade	Summer	1	NA	0.198757	0.477148	0.13 (0.011,0.24)	NA	-0.32 (-0.46,-0.19)	NA	NA	NA	NA	NA
Brown Trout	Missouri.Cascade	Winter	NA	0	0.166796	0.439652	NA	NA	NA	NA	-0.14 (-0.26,-0.022)	NA	-0.24 (-0.39,-0.11)	-0.056 (-0.13,-0.011)
Brown Trout	Missouri.Craig	Summer	1	NA	0.0865611	0.257458	0.15 (0.0029,0.29)	NA	-0.17 (-0.43,0.097)	NA	NA	NA	NA	NA
Brown Trout	Missouri.Craig	Winter	NA	0	0.2248	0.254976	NA	NA	NA	NA	-0.16 (-0.31,-0.017)	NA	-0.48 (-0.7,-0.26)	NA
Brown Trout	RockCreek.FishAndGame	Global	3	1	0.3181	0.689293	-0.44 (-0.77,-0.11)	NA	-0.36 (-0.55,-0.16)	-0.11 (-0.29,-0.02)	-0.34 (-0.64,-0.04)	NA	-0.036 (-0.29,0.26)	NA
Brown Trout	RockCreek.HogBack	Global	1	0	0.2239	0.790385	0.25 (0.081,0.43)	NA	-0.44 (-0.79,-0.14)	-0.15 (-0.4,-0.028)	-0.25 (-0.45,-0.036)	NA	-0.35 (-0.76,-0.0073)	NA
Brown Trout	Ruby.SilverSprings	Summer	1	NA	0.0178056	0.255996	0.53 (0.3,0.77)	NA	-0.065 (-0.2,0.06)	NA	NA	NA	NA	NA
Brown Trout	Ruby.SilverSprings	Winter	NA	0	0.0401225	0.241341	NA	NA	NA	NA	-0.2 (-0.54,0.12)	NA	-0.067 (-0.21,0.072)	-0.22 (-0.37,-0.085)
Brown Trout	Ruby.Vigilante	Global	2	1	0.0153268	0.0619677	0.48 (0.23,0.73)	-0.12 (-0.25,-0.03)	-0.2 (-0.34,-0.069)	NA	-0.28 (-0.56,-0.0061)	NA	0.2 (0.063,0.33)	NA
Brown Trout	Shields.ConvictGrade	Global	2	2	0.149078	0.269217	0.24 (-0.022,0.51)	NA	-0.3 (-0.52,-0.086)	NA	-0.31 (-0.6,0.0025)	-0.11 (-0.28,-0.021)	-0.021 (-0.21,0.17)	NA
Brown Trout	Shields.Zimmerman	Global	2	2	0.161239	0.529767	0.16 (-0.047,0.35)	NA	0.27 (0.077,0.44)	-0.14 (-0.24,-0.045)	-0.54 (-0.78,-0.33)	NA	-0.19 (-0.37,0.016)	NA
Brown Trout	Smith.EagleCreek	Summer	1	NA	0.153361	0.736907	-0.12 (-0.38,0.14)	NA	0.42 (-0.0059,0.84)	NA	NA	NA	NA	NA
Brown Trout	Smith.EagleCreek	Winter	NA	0	0.150348	0.734575	NA	NA	NA	NA	-0.24 (-0.48,-0.0079)	NA	-0.13 (-0.55,0.25)	NA
Brown Trout	Yellowstone.CorwinSprings	Summer	1	NA	0.0428723	0.491176	0.25 (0.13,0.37)	NA	-0.15 (-0.27,-0.034)	NA	NA	NA	NA	NA
Brown Trout	Yellowstone.CorwinSprings	Winter	NA	0	0.0362308	0.46461	NA	NA	NA	NA	0.16 (0.037,0.29)	NA	-0.13 (-0.23,-0.03)	NA
Brown Trout	Yellowstone.MillCreek	Summer	1	NA	0.16288	0.503896	-0.22 (-0.36,-0.091)	NA	0.27 (0.095,0.44)	NA	NA	NA	NA	NA
Brown Trout	Yellowstone.MillCreek	Winter	NA	0	0.085674	0.501751	NA	NA	NA	NA	0.21 (0.065,0.35)	NA	0.093 (-0.082,0.26)	NA
Rainbow Trout	Beaverhead.Hildreth	Summer	1	NA	0.0156119	0.327702	0.4 (0.25,0.55)	-0.095 (-0.18,-0.03)	0.31 (0.18,0.44)	NA	NA	NA	NA	NA
Rainbow Trout	Beaverhead.Hildreth	Winter	NA	0	-0.0542917	0.338449	NA	NA	NA	NA	0.34 (0.21,0.47)	NA	0.4 (0.28,0.52)	-0.087 (-0.22,-0.017)
Rainbow Trout	BigHole.HogBack	Global	2	2	0.237149	0.525638	0.11 (-0.077,0.32)	-0.15 (-0.32,-0.036)	0.57 (0.3,0.84)	-0.4 (-0.68,-0.13)	0.14 (-0.049,0.34)	NA	0.1 (-0.2,0.43)	-0.16 (-0.37,-0.037)
Rainbow Trout	BigHole.JerryCreek	Global	1	0	0.743814	0.934698	-0.64 (-1,-0.25)	-0.14 (-0.43,-0.023)	-0.53 (-1.3,0.025)	NA	0.37 (0.14,0.6)	NA	-0.077 (-0.7,0.33)	NA
Rainbow Trout	BigHole.Melrose	Global	2	2	0.128709	0.524447	-0.17 (-0.32,-0.0088)	NA	-0.043 (-0.27,0.15)	NA	0.14 (-0.0053,0.3)	NA	-0.16 (-0.4,0.082)	-0.089 (-0.2,-0.018)
Rainbow Trout	Bighorn.Bighorn	Summer	1	NA	0.0576245	0.184895	-0.33 (-0.6,-0.063)	NA	-0.21 (-0.51,0.11)	NA	NA	NA	NA	NA
Rainbow Trout	Bighorn.Bighorn	Winter	NA	0	0.0500466	0.134699	NA	NA	NA	NA	-0.4 (-0.65,-0.15)	NA	-0.25 (-0.62,0.046)	NA
Rainbow Trout	Bighorn.MallardsLanding	Summer	1	NA	0.0672327	0.256445	-0.58 (-0.82,-0.35)	NA	0.079 (-0.12,0.28)	NA	NA	NA	NA	NA
Rainbow Trout	Bighorn.MallardsLanding	Winter	NA	0	0.0977531	0.241439	NA	NA	NA	NA	-0.57 (-0.8,-0.35)	NA	0.052 (-0.15,0.24)	-0.097 (-0.23,-0.021)
Rainbow Trout	Bitterroot.BellCrossing	Global	2	0	0.719776	0.804685	0.15 (-0.05,0.33)	NA	0.58 (0.019,1.4)	NA	0.59 (0.34,0.8)	-0.13 (-0.24,-0.036)	0.1 (-0.64,0.99)	-0.16 (-0.48,-0.032)
Rainbow Trout	Bitterroot.Darby	Global	3	0	0.682123	0.843055	0.012 (-0.23,0.24)	NA	-0.083 (-0.36,0.24)	NA	0.22 (0.035,0.42)	NA	-0.094 (-0.25,0.067)	NA
Rainbow Trout	Blackfoot.Johnsrud	Global	2	0	0.650555	0.932413	0.12 (0.02,0.23)	NA	-0.32 (-0.52,-0.14)	NA	-0.032 (-0.12,0.051)	-0.074 (-0.12,-0.029)	-0.29 (-0.48,-0.12)	NA
Rainbow Trout	Blackfoot.ScottyBrown	Global	1	2	0.595698	0.845386	0.33 (0.18,0.49)	NA	0.036 (-0.18,0.27)	NA	0.047 (-0.092,0.2)	-0.092 (-0.17,-0.024)	-0.25 (-0.49,-0.02)	NA
Rainbow Trout	Boulder.B2	Global	2	1	0.331391	0.810351	-0.11 (-0.27,0.071)	NA	-0.12 (-0.58,0.35)	NA	0.16 (-0.062,0.36)	NA	-0.38 (-0.85,-0.015)	NA
Rainbow Trout	Madison.Norris	Summer	1	NA	0.076114	0.620512	0.13 (0.044,0.21)	NA	0.03 (-0.12,0.19)	-0.097 (-0.22,-0.022)	NA	NA	NA	NA
Rainbow Trout	Madison.Norris	Winter	NA	0	0.0541645	0.628234	NA	NA	NA	NA	0.15 (0.081,0.23)	NA	0.13 (-0.0026,0.28)	NA
Rainbow Trout	Madison.PineButte	Global	2	0	0.135572	0.177462	0.11 (0.01,0.2)	NA	-0.33 (-0.49,-0.18)	NA	0.23 (0.14,0.34)	NA	-0.012 (-0.16,0.13)	NA
Rainbow Trout	Madison.Varney	Global	1	1	0.253984	0.56138	0.035 (-0.13,0.19)	-0.17 (-0.25,-0.08)	-0.16 (-0.37,0.062)	NA	-0.19 (-0.32,-0.058)	NA	0.006 (-0.16,0.17)	NA
Rainbow Trout	Missouri.Cascade	Summer	1	NA	0.0630554	0.269996	0.1 (0.0012,0.2)	NA	-0.19 (-0.37,-0.018)	NA	NA	NA	NA	NA
Rainbow Trout	Missouri.Cascade	Winter	NA	0	0.0514624	0.278134	NA	NA	NA	NA	0.14 (0.04,0.24)	NA	-0.12 (-0.29,0.052)	NA
Rainbow Trout	Missouri.Craig	Summer	1	NA	0.0182695	0.034463	0.096 (0.013,0.18)	NA	0.095 (-0.062,0.25)	-0.098 (-0.22,-0.022)	NA	NA	NA	NA
Rainbow Trout	Missouri.Craig	Winter	NA	0	0.00886831	0.036311	NA	NA	NA	NA	0.12 (0.033,0.21)	NA	-0.05 (-0.2,0.097)	NA
Rainbow Trout	RockCreek.FishAndGame	Global	3	1	0.290432	0.578618	0.057 (-0.24,0.36)	-0.19 (-0.41,-0.043)	-0.52 (-0.85,-0.15)	NA	0.036 (-0.28,0.34)	NA	-0.13 (-0.41,0.21)	NA
Rainbow Trout	RockCreek.HogBack	Global	2	0	0.19393	0.532859	0.02 (-0.4,0.46)	-0.11 (-0.38,-0.02)	-0.97 (-1.9,-0.34)	NA	0.47 (-0.05,1)	NA	0.36 (-0.31,1.3)	NA
Rainbow Trout	Shields.ConvictGrade	Global	3	1	0.423598	0.706998	-0.3 (-0.57,-0.019)	NA	-0.62 (-1,-0.26)	NA	0.27 (-0.015,0.53)	NA	-0.11 (-0.52,0.2)	NA
Rainbow Trout	Smith.EagleCreek	Summer	1	NA	0.213337	0.661464	0.15 (0.017,0.28)	NA	0.25 (0.084,0.42)	-0.17 (-0.29,-0.06)	NA	NA	NA	NA
Rainbow Trout	Smith.EagleCreek	Winter	NA	0	0.102771	0.656959	NA	NA	NA	NA	0.32 (0.21,0.44)	-0.069 (-0.14,-0.017)	-0.018 (-0.19,0.15)	NA
Rainbow Trout	Yellowstone.CorwinSprings	Summer	1	NA	0.0952327	0.721441	-0.22 (-0.33,-0.1)	NA	0.0018 (-0.14,0.14)	NA	NA	NA	NA	NA
Rainbow Trout	Yellowstone.CorwinSprings	Winter	NA	0	0.103652	0.729242	NA	NA	NA	NA	-0.28 (-0.38,-0.19)	NA	0.042 (-0.093,0.17)	NA
Rainbow Trout	Yellowstone.MillCreek	Summer	1	NA	0.192673	0.664929	0.23 (0.077,0.38)	NA	0.23 (0.061,0.42)	NA	NA	NA	NA	NA
Rainbow Trout	Yellowstone.MillCreek	Winter	NA	0	0.0953516	0.672449	NA	NA	NA	NA	-0.29 (-0.45,-0.14)	NA	-0.052 (-0.2,0.1)	NA

### Sheet: Table S4
Gage Name	Pearson's R Summer Avg. Flow x Winter Avg. Flow	Pearson's R Summer Avg. Flow x Summer Avg. T
Beaverhead.FishAndGame	0.78	NA
Beaverhead.Hildreth	0.78	NA
BigHole.HogBack	0.17	-0.34
BigHole.JerryCreek	0.03	NA
BigHole.Melrose	0.19	-0.34
Bighorn.Bighorn	0.66	NA
Bighorn.MallardsLanding	0.64	NA
Bitterroot.BellCrossing	0.21	NA
Bitterroot.Darby	0.01	-0.69
Blackfoot.Johnsrud	0.21	-0.55
Blackfoot.ScottyBrown	0.19	-0.45
Boulder.B2	0.37	NA
Madison.Norris	0.51	-0.37
Madison.PineButte	0.44	-0.27
Madison.Varney	0.37	-0.23
Missouri.Cascade	0.8	0.01
Missouri.Craig	0.8	0.01
RockCreek.FishAndGame	0.36	-0.47
RockCreek.HogBack	0.06	NA
Ruby.SilverSprings	0.61	NA
Ruby.Vigilante	0.47	NA
Shields.ConvictGrade	0.15	NA
Shields.Zimmerman	0.15	NA
Smith.EagleCreek	0.77	-0.25
Yellowstone.CorwinSprings	0.65	NA
Yellowstone.MillCreek	0.51	-0.12

### Sheet: Table S5
Population	Species	N Years with Temperature data	Recruitment Inclusion Probability	Survival Inclusion Probability
BigHole.HogBack	Brown Trout	28	0.021	0.091
BigHole.Melrose	Brown Trout	28	0.069	0.055
Blackfoot.ScottyBrown	Brown Trout	26	0.027	0.192
Madison.Norris	Brown Trout	47	0.03	0.012
Madison.PineButte	Brown Trout	29	0.004	0.016
Madison.Varney	Brown Trout	29	0.003	0.014
Missouri.Cascade	Brown Trout	24	0.049	0.017
Missouri.Craig	Brown Trout	24	0.251	0.049
RockCreek.FishAndGame	Brown Trout	29	0.147	0.066
Smith.EagleCreek	Brown Trout	27	0.346	0.114
Yellowstone.MillCreek	Brown Trout	24	0.053	0.161
BigHole.HogBack	Rainbow Trout	28	0.68	0.049
BigHole.Melrose	Rainbow Trout	28	0.217	0.038
Blackfoot.ScottyBrown	Rainbow Trout	26	0.019	0.128
Madison.Norris	Rainbow Trout	47	0.038	0.912
Madison.PineButte	Rainbow Trout	29	0.07	0.027
Madison.Varney	Rainbow Trout	29	0.013	0.004
Missouri.Cascade	Rainbow Trout	24	0.121	0.143
Missouri.Craig	Rainbow Trout	24	0.039	0.151
RockCreek.FishAndGame	Rainbow Trout	29	0.047	0.09
Smith.EagleCreek	Rainbow Trout	27	0.028	0.04
Yellowstone.MillCreek	Rainbow Trout	24	0.224	0.103
